# In search of the universal method: a comparative survey of bottom-up proteomics sample preparation methods

**DOI:** 10.1101/2022.05.04.490597

**Authors:** Gina Varnavides, Moritz Madern, Dorothea Anrather, Natascha Hartl, Wolfgang Reiter, Markus Hartl

## Abstract

Robust, efficient and reproducible protein extraction and sample processing is a key step for bottom-up proteomics analyses. While many sample preparation protocols for mass spectrometry have been described, selecting an appropriate method remains challenging, since some protein classes may require specialized solubilization, precipitation, and digestion procedures. Here we present a comprehensive comparison of 16 most widely used sample preparation methods, covering in-solution digests, device-based methods, as well as commercially available kits. We find a remarkably good performance of the majority of the protocols with high reproducibility, little method dependencies and low levels of artifact formation. However, we revealed method-dependent differences in the recovery of specific protein features, which we summarized in a descriptive guide-matrix. Our work thereby provides a solid basis for the selection of MS sample preparation strategies for a given proteomics project.
