## Supplemental Table 1 for "In search of the universal method: a comparative survey of bottom-up proteomics sample preparation methods"

### Sheet: Proteins
Sample	by MSMS
ISD	replicate 1	replicate 2	replicate 3	Mean	% Mean
U	4158	4176	3991	4108.33	0.982609
U-A	4267.98	4259.98	4185.98	4237.98	1.01362
U-CM	4260.86	4246.86	4205.86	4237.86	1.01359
Gn	3883.95	3840.95	3722.95	3815.95	0.912678
Gn-e	3850.18	3761.18	3744.18	3785.18	0.905319
Gn-CM	3802.43	3786.43	3612.43	3733.76	0.893022
SDC	4412.88	4495.88	4456.88	4455.21	1.06557
SDC-A	4434.55	4422.55	4406.55	4421.22	1.05744
SDC-CM	4467.98	4512.98	4437.98	4472.98	1.06982
SPEED	4235.58	4218.58	4125.58	4193.25	1.00292
cleanup
iST	4366	4322	4322	4336.67	1.03722
EasyPep	4391	4374	4360	4375	1.04639
FASP	4225	4287	4230	4247.33	1.01585
S-Trap	4143	4099	4107	4116.33	0.984523
SP3	4260	4241	4204	4235	1.0129
SP3-SDC	4164	4132	4078	4124.67	0.986516
Mean				4181.05	1

### Sheet: Peptides
Sample	by MSMS
ISD	replicate 1	replicate 2	replicate 3	Mean	% Mean
U	36399.8	34935.8	34840.8	35392.1	0.958404
U-A	39362.2	40278.2	39651.2	39763.8	1.07679
U-CM	37418.9	38834.9	38615.9	38289.9	1.03687
Gn	32280	34660	32878	33272.7	0.901012
Gn-e	33093.8	32781.8	32629.8	32835.2	0.889164
Gn-CM	33864.7	34139.7	32590.7	33531.7	0.908027
SDC	35825	38476	37642	37314.4	1.01046
SDC-A	36467	37556	36570	36864.4	0.998273
SDC-CM	36833.2	39333.2	37862.2	38009.5	1.02928
SPEED	36085.1	36362.1	35570.1	36005.8	0.975022
cleanup
iST	37217	37101	35814	36710.7	0.994111
EasyPep	34495	37657	36991	36381	0.985183
FASP	38296	40565	38509	39123.3	1.05944
S-Trap	38271	39067	38436	38591.3	1.04504
SP3	39580	40680	39627	39962.3	1.08216
SP3-SDC	39474	39422	37511	38802.3	1.05075
Mean				36928.1	1

### Sheet: no_missed_cleavages
Sample	by MSMS
ISD	replicate 1	replicate 2	replicate 3	Mean	% Mean
U	25894.9	24709.9	24169.9	24924.9	0.919032
U-A	28111.8	28911.8	27324.8	28116.2	1.0367
U-CM	28609.2	29255.2	29047.2	28970.6	1.0682
Gn	18672.2	20855.2	17732.2	19086.5	0.703758
Gn-e	18601.7	18023.7	17893.7	18173	0.670075
Gn-CM	19705.5	19364.5	18097.5	19055.8	0.702627
SDC	29563.9	31680.9	31464.9	30903.3	1.13947
SDC-A	30320.3	30767.3	29870.3	30319.3	1.11794
SDC-CM	30863	32646	31195	31568	1.16398
SPEED	24999.4	24852.4	24300.4	24717.4	0.91138
cleanup
iST	32467	32471	31476	32138	1.18499
EasyPep	27633	32289	31868	30596.7	1.12816
FASP	29354	31039	29847	30080	1.10911
S-Trap	27839	28133	27787	27919.7	1.02945
SP3	29249	29873	28481	29201	1.0767
SP3-SDC	28841	28589	27059	28163	1.03843
Mean				27120.8	1
