## Supplemental Table 3 for "In search of the universal method: a comparative survey of bottom-up proteomics sample preparation methods"

### Sheet: Enrichment Analysis
Supplemental Table 2		Cluster 1		Cluster 2		Cluster 3		Cluster 4		Cluster 5		Cluster 6		Cluster 7		Cluster 8		Cluster 9			Legend
quality	group	p-value	Enrichment factor	p-value	Enrichment factor	p-value	Enrichment factor	p-value	Enrichment factor	p-value	Enrichment factor	p-value	Enrichment factor	p-value	Enrichment factor	p-value	Enrichment factor	p-value	Enrichment factor		p-value	Enrichment factor
copiesPerCell_Q1_low expression	Abundance	0.999989	0.804396	1	0.766688	0.702405	0.936917	0.852575	0.842051	0.99935	0.506461	1.18884e-14	1.95981	1.75829e-18	1.84025	6.92792e-15	2.16877	0.214123	1.26053		< 0.1	0.00 & NA
copiesPerCell_Q2	Abundance	0.250958	1.03348	0.994418	0.923375	0.3533	1.06423	0.231724	1.14124	0.999421	0.50337	0.0410943	1.21281	0.00233344	1.26536	0.672837	0.94946	0.611158	0.963717		≤ 0.05	> 0.00
copiesPerCell_Q3	Abundance	0.00122272	1.14732	7.62682e-05	1.1186	0.535449	0.998632	0.529479	1.00337	0.00739689	1.45337	0.999979	0.559243	1	0.455108	1	0.364446	0.995937	0.391056		≤ 0.01	≥ 0.50
copiesPerCell_Q4_highly expressed	Abundance	0.0106527	1.1116	9.82644e-17	1.25505	0.334441	1.07186	0.790101	0.881228	0.00460699	1.48194	1	0.16657	1	0.254887	1	0.103381	0.999992	0.0970628			≥ 1.00
disordered_rank0_ordered	Structure	3.63841e-15	1.37051	1	0.74166	0.494157	1.01289	0.998386	0.557022	0.967419	0.71816	8.48029e-09	1.68617	0.716398	0.954473	0.0587335	1.22743	0.933449	0.658524			≥ 1.50
d2p2rank_Q1_less disordered	Structure	2.69284e-10	1.38216	0.999997	0.82698	0.759478	0.892474	0.999974	0.277409	0.999453	0.395308	0.0336555	1.28643	0.0155863	1.25827	0.944213	0.748512	1	0			> 1.75
d2p2rank_Q2	Structure	0.147569	1.06521	0.954247	0.936236	0.0308908	1.36013	0.88182	0.777899	0.976087	0.622121	0.548023	0.993093	0.0295602	1.22654	0.869078	0.824587	0.417784	1.1261			≥ 2.00
d2p2rank_Q3	Structure	0.998719	0.825968	1.361e-08	1.21776	0.875981	0.816079	0.990811	0.555642	0.998266	0.452452	0.999959	0.483126	0.187194	1.10893	0.591936	0.974511	0.580577	0.985339			≥ 5.00
d2p2rank_Q4_highly disordered	Structure	1	0.386776	4.20321e-51	1.57878	0.999883	0.426835	0.00243998	1.66445	0.407116	1.07298	1	0.160803	0.999918	0.603972	0.999547	0.486533	0.419507	1.12443			≥ 10.00
Helices	Structure	0.220421	1.01939	1.35645e-08	1.08753	0.993817	0.826258	0.997003	0.771195	0.45312	1.01879	0.999531	0.808461	0.998773	0.863334	0.998479	0.796924	0.914392	0.831359
Strands	Structure	0.0534594	1.04243	1.51268e-09	1.1	0.999993	0.674372	0.999909	0.666198	0.999284	0.713783	0.998121	0.821456	0.991572	0.885319	0.97098	0.863298	0.934065	0.799437
Coiled.coil	Structure	1	0.594142	1.40435e-09	1.26414	4.48459e-05	1.88188	0.599336	0.965916	0.571262	0.983164	0.999995	0.366604	0.916443	0.834516	0.310272	1.11697	0.69439	0.873924
TMPs	Structure	0.368472	1.06162	0.999991	0.610089	0.122911	1.60944	0.0579742	2.01356	0.0201087	2.34231	0.00498749	2.08426	0.483277	1.04379	0.41181	1.16422	0.401197	1.45744
aggregation_no	Structure	0.00386511	1.09215	0.702542	0.988916	0.997979	0.723212	0.788775	0.913826	0.970382	0.78328	0.419882	1.02225	0.185283	1.06169	0.798693	0.924641	0.986984	0.609218
aggregation_yes	Structure	0.719208	0.92536	0.000185511	1.36744	1	0	0.958748	0.322368	1	0	0.990153	0.311441	0.327398	1.16976	0.991418	0.217456	1	0
compartment_Actin filaments	Compartment	0.8145	0.826862	0.018909	1.33914	0.586993	1.02562	0.751094	0.73323	1	0	0.783318	0.708375	0.991361	0.221719	0.607013	0.98921	0.419828	1.85752
compartment_Cell Junctions	Compartment	0.969305	0.613381	0.00252689	1.45405	1	0	1	0	0.380071	1.5225	0.529193	1.08381	1	0	0.134813	2.01799	1	0
compartment_Centriolar satellite	Compartment	0.578095	1.00885	0.519907	1.04357	0.524	1.37649	1	0	1	0	0.283756	1.90143	0.828499	0.595142	0.53709	1.32762	1	0
compartment_Centrosome	Compartment	0.105631	1.29849	0.957172	0.781745	0.211527	1.68731	0.497895	1.20628	1	0	0.866272	0.582695	0.921793	0.547146	0.0976762	2.03426	0.0269578	4.58387
compartment_Cytokinetic bridge	Compartment	0.535963	1.03213	0.0721959	1.35575	1	0	1	0	1	0	1	0	0.683703	0.869822	0.651765	0.970187	1	0
compartment_Cytoplasmic bodies	Compartment	0.633586	0.958408	0.449633	1.10155	0.122923	3.26917	1	0	0.347369	2.37891	1	0	0.773321	0.706731	1	0	1	0
compartment_Cytosol	Compartment	0.541709	0.997188	0.0105706	1.06244	0.687021	0.950246	0.954444	0.771981	0.604799	0.97435	0.86921	0.894974	0.784115	0.943086	0.782341	0.91651	0.986086	0.547592
compartment_Endoplasmic reticulum	Compartment	0.765118	0.923283	0.0726667	1.11885	0.940436	0.547715	0.403476	1.1747	0.885806	0.59784	0.257711	1.22946	0.63071	0.947241	0.883754	0.660336	0.874283	0.495986
compartment_Endosomes	Compartment	0.233831	1.47447	0.780953	0.847346	1	0	1	0	0.292915	2.92788	1	0	0.321497	1.73964	1	0	1	0
compartment_Focal adhesion sites	Compartment	0.813081	0.807081	0.0204594	1.39143	1	0	1	0	0.638026	1.00164	1	0	0.436884	1.19028	0.786469	0.663812	1	0
compartment_Golgi apparatus	Compartment	0.549123	0.993905	0.998177	0.780993	0.296277	1.2454	1	0	0.12216	1.61111	0.00152329	2.00706	0.227958	1.19658	0.0167756	1.86851	0.871458	0.501235
compartment_Intermediate filaments	Compartment	0.273728	1.27788	0.92016	0.734367	0.233214	2.17945	1	0	1	0	0.746057	0.752648	0.357836	1.41346	0.622241	1.05104	0.22538	3.94722
compartment_Lipid droplets	Compartment	0.29075	1.36915	0.840499	0.786822	1	0	1	0	1	0	0.55003	1.29025	0.120337	2.42308	1	0	1	0
compartment_Lysosomes	Compartment	0.180547	1.59735	0.960413	0.550775	0.374029	2.17945	0.277975	3.11623	0.273782	3.17188	1	0	0.671303	0.942308	1	0	1	0
compartment_Microtubules	Compartment	0.912005	0.75511	0.44488	1.03479	0.465808	1.18879	0.835189	0.566587	0.829819	0.576705	0.716981	0.821071	0.124749	1.54196	0.489964	1.14658	0.153226	2.87071
compartment_Midbody	Compartment	0.97355	0.319469	0.116785	1.46873	0.0745911	4.3589	1	0	1	0	1	0	0.671303	0.942308	1	0	1	0
compartment_Mitochondria	Compartment	0.20258	1.06631	0.999972	0.807317	0.00637889	1.61654	0.00163112	1.89863	0.00633482	1.76449	0.12092	1.23614	0.785692	0.898625	0.53427	1.00231	0.719689	0.836497
compartment_Mitotic chromosome	Compartment	0.939907	0.547662	0.0406164	1.46873	1	0	0.1071	3.5614	1	0	0.698467	0.860169	1	0	1	0	0.200189	4.51111
compartment_Mitotic spindle	Compartment	0.907525	0.60531	0.092272	1.39143	0.16286	2.75299	1	0	1	0	1	0	0.510903	1.19028	1	0	1	0
compartment_Nuclear bodies	Compartment	0.959861	0.75362	0.114506	1.1298	0.990205	0.223533	0.611645	0.958839	0.599513	0.975962	0.785529	0.771947	0.231941	1.25641	0.0912398	1.72478	0.716037	0.809687
compartment_Nuclear membrane	Compartment	0.513294	1.01831	0.191218	1.13597	0.709921	0.817293	1	0	0.820363	0.594727	0.877805	0.564486	0.830621	0.706731	0.469428	1.18241	0.145879	2.96042
compartment_Nuclear speckles	Compartment	0.987819	0.69428	0.00366075	1.26635	0.539171	1.02966	0.443216	1.17779	0.240503	1.49852	0.975569	0.426698	0.804311	0.801333	0.886932	0.595863	0.38988	1.49186
compartment_Nucleoli	Compartment	0.915228	0.890325	0.00135469	1.16776	0.998895	0.357287	0.00770307	1.83909	0.858845	0.727971	0.953011	0.690956	0.910109	0.803279	0.79767	0.827044	0.342912	1.29417
compartment_Nucleoli fibrillar center	Compartment	0.927142	0.730216	0.608556	0.979156	1	0	0.086798	2.37427	0.496966	1.20833	0.0574968	2.00706	0.66641	0.897436	0.720663	0.800789	0.0281006	4.51111
compartment_Nucleoli rim	Compartment	0.756895	0.87985	0.00255809	1.40854	0.684561	0.857488	0.489246	1.22606	0.805194	0.623975	1	0	0.916451	0.556116	1	0	1	0
compartment_Nucleoplasm	Compartment	0.920405	0.950377	0.0123367	1.05386	0.999805	0.639224	0.0214817	1.27957	0.0828886	1.1961	0.994833	0.782081	0.288212	1.04233	0.808867	0.915986	0.325535	1.12463
compartment_Peroxisomes	Compartment	0.749449	0.821493	0.465718	1.10155	1	0	1	0	0.311549	2.71875	0.179651	2.58051	0.727025	0.807692	1	0	1	0
compartment_Plasma membrane	Compartment	0.999242	0.735062	0.000256305	1.20228	0.99208	0.462892	0.295297	1.2134	0.399339	1.12279	0.855831	0.799273	0.528953	1.00068	0.366358	1.11614	0.883899	0.558899
compartment_Vesicles	Compartment	0.877228	0.899093	0.961742	0.897028	0.124616	1.36304	0.990965	0.365421	0.563614	0.991857	0.123416	1.29446	0.133102	1.21548	0.000145242	2.13631	0.845938	0.617155
ptm_Acetylation	PTMs	0.00152838	1.03081	5.23793e-18	1.05739	0.860362	0.969964	0.674642	0.989171	0.980887	0.923797	1	0.773378	0.999998	0.903505	1	0.784192	0.95842	0.904191
ptm_Carbamidation	PTMs	1	0	0.0521096	1.71352	1	0	1	0	1	0	0.401338	2.00706	0.565759	1.25641	1	0	1	0
ptm_Glutathionylation	PTMs	0.0404874	1.09214	2.61208e-28	1.36797	0.999907	0.486574	0.999979	0.347858	0.977675	0.663881	1	0.273054	1	0.276118	1	0.175987	0.999534	0.22031
ptm_Hydroxylation	PTMs	0.749449	0.821493	0.0451305	1.57364	1	0	1	0	1	0	1	0	1	0	1	0	0.138256	6.76667
ptm_Malonylation	PTMs	0.000223702	1.13433	4.66409e-11	1.15978	0.930796	0.844896	0.999998	0.439292	0.999777	0.558921	0.999992	0.623339	1	0.655879	0.999983	0.574134	0.999746	0.347773
ptm_Methylation	PTMs	0.963775	0.945097	1.59348e-30	1.23287	0.998162	0.741618	0.989171	0.757417	0.99997	0.5727	1	0.480859	0.99999	0.752537	0.999837	0.686093	0.699764	0.931983
ptm_N-linkedGlycosylation	PTMs	0.677661	0.958408	0.0470354	1.11991	0.999272	0.217945	0.998766	0.155811	0.989059	0.317188	0.0412649	1.5053	0.290199	1.13077	0.849121	0.735725	0.729995	0.789444
ptm_O-linkedGlycosylation	PTMs	0.999852	0.614126	2.50339e-08	1.4117	0.987701	0.380874	0.920215	0.544584	0.0902918	1.66292	0.945916	0.61381	0.930486	0.713592	0.967836	0.489803	0.647869	0.919741
ptm_Oxidation	PTMs	1	0	0.399952	1.25891	1	0	1	0	1	0	1	0	0.121678	3.23077	0.24675	3.60355	1	0
ptm_Palmitoylation	PTMs	0.596199	0.974652	0.527822	1.0082	0.901361	0.443278	0.208593	1.90143	0.201409	1.93538	1	0	0.6077	0.958279	0.0829013	2.1377	1	0
ptm_Phosphorylation	PTMs	0.0382743	1.00783	1.63396e-08	1.01502	0.933946	0.983115	0.999228	0.946132	0.999994	0.917169	0.99999	0.948881	0.704803	0.997257	0.999547	0.95429	0.296626	1.02723
ptm_S-nitrosylation	PTMs	0.127394	1.08184	7.66243e-13	1.31852	0.813038	0.842059	0.991292	0.495764	0.975214	0.576705	1	0.205268	1	0.38549	1	0.143323	0.826269	0.717677
ptm_Succinylation	PTMs	0.00531773	1.16648	1.39338e-07	1.21388	0.647093	0.946339	0.906186	0.738054	0.328808	1.12685	0.99999	0.415937	1	0.223178	0.999999	0.248929	0.90169	0.623246
ptm_Sumoylation	PTMs	0.99999	0.763523	5.12362e-37	1.47283	0.999998	0.327828	0.560234	0.989554	0.994877	0.530118	1	0.125791	0.999963	0.598457	0.999999	0.316189	0.896972	0.659703
ptm_Ubiquitination	PTMs	2.56752e-08	1.07899	0.0346143	1.01771	0.942271	0.934339	0.999991	0.766714	0.939663	0.922297	0.813519	0.970797	0.999819	0.899276	0.997821	0.877659	0.997435	0.765165
pathway_Activation of gene expression by SREBF SREBP	Pathway	0.266321	1.64299	0.901434	0.629457	1	0	1	0	1	0	0.328975	2.58051	0.477237	1.61538	1	0	1	0
pathway_Activation of the pre-replicative complex	Pathway	0.837123	0.638939	0.973556	0.367183	1	0	1	0	0.147718	6.34375	0.289592	3.01059	0.426443	1.88462	0.21561	4.20414	1	0
pathway_Amino acid transport across the plasma membrane	Pathway	0.87967	0.547662	0.985576	0.314729	1	0	1	0	1	0	0.00496545	7.74153	0.477237	1.61538	0.24675	3.60355	1	0
pathway_Amino acids regulate mTORC1	Pathway	0.578105	1.04554	0.987024	0.400564	1	0	1	0	0.254135	3.46023	0.120781	3.28428	1	0	0.00798327	6.87951	1	0
pathway_Amyloid fiber formation	Pathway	0.964184	0.348512	0.180429	1.40197	1	0	1	0	1	0	1	0	1	0	0.35949	2.29317	0.00564138	17.2242
pathway_Antigen activates B Cell Receptor BCR leading to generation of second messengers	Pathway	0.659591	0.958408	0.267704	1.37694	1	0	1	0	1	0	1	0	0.523544	1.41346	1	0	1	0
pathway_Antigen Presentation: Folding, assembly and peptide loading of class I MHC	Pathway	0.027229	1.82554	0.672359	0.944186	1	0	1	0	1	0	1	0	0.857618	0.538462	0.573227	1.20118	1	0
pathway_Antigen processing: Ubiquitination & Proteasome degradation	Pathway	0.178088	1.15321	0.999381	0.698544	0.699899	0.850516	0.847907	0.608045	0.405836	1.2378	0.0381435	1.7623	0.0107935	1.74672	0.542949	1.0254	0.734045	0.77019
pathway_Association of TriC/CCT with target proteins during biosynthesis	Pathway	0.186828	1.91682	0.973556	0.367183	1	0	1	0	1	0	1	0	0.0921517	3.76923	1	0	1	0
pathway_AURKA Activation by TPX2	Pathway	0.980469	0.294895	0.780953	0.847346	0.398031	2.0118	0.0456228	5.75304	1	0	1	0	0.700453	0.869822	0.0130532	5.82112	1	0
pathway_Branched-chain amino acid catabolism	Pathway	0.642481	0.958408	0.705435	0.917959	1	0	0.277975	3.11623	1	0	0.139857	3.01059	0.671303	0.942308	1	0	1	0
pathway_Citric acid cycle TCA cycle	Pathway	0.0707572	1.64299	0.502867	1.0491	1	0	1	0	1	0	0.698467	0.860169	0.857618	0.538462	1	0	1	0
pathway_Class I peroxisomal membrane protein import	Pathway	0.824703	0.697024	0.938231	0.600846	1	0	1	0	0.254135	3.46023	0.120781	3.28428	0.0663057	3.08392	1	0	1	0
pathway_Clathrin-mediated endocytosis	Pathway	0.923526	0.638939	0.144453	1.24842	0.690767	0.871779	1	0	0.551337	1.26875	0.819956	0.602119	0.502823	1.13077	0.335056	1.68166	1	0
pathway_Collagen biosynthesis and modifying enzymes	Pathway	0.316835	1.39405	0.180429	1.40197	1	0	1	0	1	0	1	0	1	0	1	0	1	0
pathway_Complex I biogenesis	Pathway	0.875557	0.748026	0.988727	0.64481	0.00421708	3.82732	0.000671262	5.4724	0.293054	1.85671	0.671988	0.881149	0.496966	1.10319	0.811087	0.61524	1	0
pathway_Cooperation of PDCL PhLP1 and TRiC/CCT in G-protein beta folding	Pathway	0.87967	0.547662	0.0372835	1.88837	1	0	1	0	1	0	1	0	1	0	1	0	1	0
pathway_COPI-dependent Golgi-to-ER retrograde traffic	Pathway	0.0707572	1.64299	0.997237	0.419638	0.190605	2.4908	1	0	1	0	0.0260177	3.44068	0.857618	0.538462	0.573227	1.20118	1	0
pathway_COPI-independent Golgi-to-ER retrograde traffic	Pathway	0.725264	0.851918	0.171678	1.46873	1	0	1	0	1	0	1	0	1	0	0.30539	2.80276	1	0
pathway_COPI-mediated anterograde transport	Pathway	1	0	0.261618	1.46873	0.208683	4.3589	1	0	1	0	1	0	1	0	0.21561	4.20414	1	0
pathway_COPII-mediated vesicle transport	Pathway	0.911109	0.479204	0.0919657	1.65233	1	0	1	0	1	0	1	0	0.523544	1.41346	1	0	1	0
pathway_Cristae formation	Pathway	0.273728	1.27788	0.99688	0.458979	0.0616814	3.26917	0.479166	1.55811	0.129986	3.17188	0.746057	0.752648	0.640088	0.942308	0.622241	1.05104	0.22538	3.94722
pathway_Cytosolic iron-sulfur cluster assembly	Pathway	0.581847	1.09532	0.69128	0.944186	1	0	1	0	0.170142	5.4375	1	0	0.477237	1.61538	1	0	1	0
pathway_Cytosolic tRNA aminoacylation	Pathway	0.000716499	2.42124	0.836514	0.811669	1	0	1	0	1	0	1	0	1	0	1	0	1	0
pathway_Deregulated CDK5 triggers multiple neurodegenerative pathways in Alzheimer's disease models	Pathway	0.87967	0.547662	0.0372835	1.88837	1	0	1	0	1	0	1	0	1	0	1	0	1	0
pathway_Detoxification of Reactive Oxygen Species	Pathway	0.0808362	2.19065	0.901434	0.629457	0.238983	3.7362	1	0	1	0	1	0	1	0	1	0	1	0
pathway_E3 ubiquitin ligases ubiquitinate target proteins	Pathway	0.516719	1.09532	0.124529	1.41628	1	0	1	0	1	0	0.55003	1.29025	1	0	1	0	1	0
pathway_EGR2 and SOX10-mediated initiation of Schwann cell myelination	Pathway	0.348613	1.43761	0.5322	1.10155	1	0	1	0	0.19198	4.75781	1	0	1	0	1	0	1	0
pathway_EML4 and NUDC in mitotic spindle formation	Pathway	0.051344	1.42822	0.971326	0.734367	0.129168	2.05125	1	0	0.744862	0.746324	0.542784	1.06256	0.474791	1.1086	0.874498	0.494605	0.419828	1.85752
pathway_Estrogen-dependent gene expression	Pathway	0.968368	0.425959	0.0196416	1.59113	1	0	1	0	1	0	0.642005	1.00353	0.481663	1.25641	1	0	1	0
pathway_Factors involved in megakaryocyte development and platelet production	Pathway	0.622707	0.958408	0.0785524	1.30809	0.714127	0.817293	1	0	1	0	0.839474	0.564486	0.789058	0.706731	1	0	0.288823	2.96042
pathway_FCGR3A-mediated phagocytosis	Pathway	0.273728	1.27788	0.92016	0.734367	0.608689	1.08972	1	0	0.47309	1.58594	0.746057	0.752648	0.0550125	2.35577	1	0	1	0
pathway_Formation of the cornified envelope	Pathway	1	0	0.00394622	2.2031	1	0	1	0	1	0	1	0	1	0	1	0	1	0
pathway_G alpha 12/13 signalling events	Pathway	0.87967	0.547662	0.399952	1.25891	1	0	1	0	1	0	1	0	0.121678	3.23077	1	0	1	0
pathway_G2/M DNA damage checkpoint	Pathway	0.316835	1.39405	0.816268	0.801128	1	0	1	0	1	0	1	0	0.639324	1.02797	0.0679357	4.58634	1	0
pathway_Gene and protein expression by JAK-STAT signaling after Interleukin-12 stimulation	Pathway	0.790244	0.798674	0.00309565	1.65233	1	0	1	0	1	0	1	0	0.892314	0.471154	1	0	1	0
pathway_Gluconeogenesis	Pathway	0.316835	1.39405	0.37683	1.20169	1	0	1	0	1	0	1	0	1	0	0.35949	2.29317	1	0
pathway_Glutamate and glutamine metabolism	Pathway	0.0434967	2.55576	0.84139	0.734367	1	0	1	0	1	0	1	0	1	0	1	0	1	0
pathway_Glycolysis	Pathway	0.00528518	2.87522	0.992134	0.275388	1	0	1	0	1	0	0.366184	2.25794	1	0	1	0	1	0
pathway_Golgi Associated Vesicle Biogenesis	Pathway	0.985579	0.273831	0.268103	1.25891	0.097896	3.7362	1	0	1	0	0.55003	1.29025	0.727025	0.807692	0.432884	1.80178	1	0
pathway_Growth hormone receptor signaling	Pathway	0.266321	1.64299	0.901434	0.629457	1	0	1	0	1	0	0.328975	2.58051	1	0	0.24675	3.60355	1	0
pathway_GTP hydrolysis and joining of the 60S ribosomal subunit	Pathway	0.00244322	2.19065	0.813387	0.839276	1	0	1	0	1	0	1	0	0.857618	0.538462	1	0	1	0
pathway_HATs acetylate histones	Pathway	0.452156	1.17958	0.995513	0.338939	0.398031	2.0118	0.297338	2.87652	1	0	0.523574	1.3895	0.0226039	3.47929	1	0	1	0
pathway_HCMV Early Events	Pathway	0.581847	1.09532	0.69128	0.944186	1	0	1	0	1	0	0.328975	2.58051	1	0	0.24675	3.60355	1	0
pathway_HCMV Late Events	Pathway	0.914037	0.547662	0.268103	1.25891	0.421118	1.8681	1	0	1	0	1	0	0.355023	1.61538	1	0	0.138256	6.76667
pathway_Inhibition of DNA recombination at telomere	Pathway	1	0	0.67377	0.944186	0.421118	1.8681	1	0	0.00520187	8.15625	0.179651	2.58051	0.727025	0.807692	0.432884	1.80178	1	0
pathway_Insertion of tail-anchored proteins into the endoplasmic reticulum membrane	Pathway	0.861148	0.638939	0.705435	0.917959	0.0745911	4.3589	1	0	1	0	0.49557	1.5053	0.671303	0.942308	0.384948	2.10207	1	0
pathway_Interconversion of nucleotide di- and triphosphates	Pathway	0.792445	0.766727	0.560172	1.02811	0.443325	1.74356	1	0	0.0574915	5.075	0.575022	1.20424	1	0	0.455441	1.68166	1	0
pathway_Interferon alpha/beta signaling	Pathway	0.266321	1.64299	0.69128	0.944186	1	0	1	0	1	0	1	0	1	0	0.24675	3.60355	1	0
pathway_Interferon gamma signaling	Pathway	1	0	0.00178767	2.2031	1	0	1	0	1	0	1	0	1	0	1	0	1	0
pathway_Intra-Golgi traffic	Pathway	0.837123	0.638939	0.566425	1.10155	0.0196948	8.71779	1	0	1	0	1	0	1	0	1	0	1	0
pathway_Ion channel transport	Pathway	0.0652742	1.91682	0.999306	0.183592	0.0745911	4.3589	0.277975	3.11623	1	0	1	0	1	0	0.0794553	4.20414	1	0
pathway_Ion transport by P-type ATPases	Pathway	0.911109	0.479204	0.267704	1.37694	1	0	1	0	0.19198	4.75781	0.366184	2.25794	1	0	1	0	1	0
pathway_Iron uptake and transport	Pathway	0.659591	0.958408	0.5322	1.10155	1	0	1	0	1	0	1	0	1	0	1	0	0.00293045	23.6833
pathway_ISG15 antiviral mechanism	Pathway	0.837123	0.638939	0.566425	1.10155	1	0	1	0	1	0	1	0	0.426443	1.88462	0.21561	4.20414	1	0
pathway_Kinesins	Pathway	0.980696	0.442342	0.012027	1.52522	0.638207	1.0059	1	0	1	0	1	0	0.683703	0.869822	0.651765	0.970187	0.241741	3.64359
pathway_LDL clearance	Pathway	0.491697	1.27788	0.84139	0.734367	1	0	1	0	0.147718	6.34375	0.289592	3.01059	1	0	1	0	1	0
pathway_Major pathway of rRNA processing in the nucleolus and cytosol	Pathway	0.0827229	1.27788	0.0516682	1.20646	1	0	0.663502	0.890351	1	0	0.852999	0.645127	0.876843	0.673077	1	0	1	0
pathway_Maturation of spike protein	Pathway	0.50685	1.15009	0.904968	0.66093	1	0	1	0	1	0	0.0150404	5.41907	0.604242	1.13077	1	0	1	0
pathway_Meiotic recombination	Pathway	0.659591	0.958408	0.267704	1.37694	1	0	1	0	1	0	1	0	0.523544	1.41346	1	0	1	0
pathway_Metabolism of folate and pterines	Pathway	0.87967	0.547662	0.399952	1.25891	1	0	1	0	1	0	0.328975	2.58051	0.477237	1.61538	1	0	1	0
pathway_Mitochondrial Fatty Acid Beta-Oxidation	Pathway	0.578105	1.04554	0.613225	1.00141	1	0	0.258084	3.39952	0.254135	3.46023	1	0	0.639324	1.02797	1	0	1	0
pathway_Mitochondrial protein import	Pathway	0.994957	0.306691	0.998	0.44062	0.0681964	3.1384	0.00397488	5.98316	2.32863e-06	10.6575	0.157814	2.16763	0.901891	0.452308	1	0	1	0
pathway_Mitochondrial translation termination	Pathway	0.529792	1.00633	0.962656	0.798624	0.0107173	2.61534	9.76162e-07	5.60921	0.627267	0.951562	0.828907	0.677383	0.977537	0.424038	0.833521	0.630621	1	0
pathway_Mitochondrial tRNA aminoacylation	Pathway	0.29075	1.36915	0.840499	0.786822	0.421118	1.8681	1	0	1	0	0.179651	2.58051	0.727025	0.807692	1	0	1	0
pathway_mRNA Splicing - Major Pathway	Pathway	0.883023	0.789277	0.000402028	1.45793	1	0	0.547807	1.09985	0.538136	1.11949	0.979846	0.265641	0.864213	0.665158	1	0	1	0
pathway_mRNA Splicing - Minor Pathway	Pathway	0.32044	1.27788	0.621673	0.979156	0.504992	1.45297	0.386695	2.07749	0.381341	2.11458	1	0	1	0	0.517897	1.40138	1	0
pathway_Neddylation	Pathway	0.189932	1.31781	0.994964	0.550775	0.0321689	3.26917	0.581299	1.16859	0.204856	2.37891	0.839474	0.564486	0.147434	1.76683	1	0	1	0
pathway_Negative regulators of DDX58/IFIH1 signaling	Pathway	0.837123	0.638939	0.261618	1.46873	1	0	1	0	1	0	0.289592	3.01059	1	0	1	0	1	0
pathway_Neurexins and neuroligins	Pathway	1	0	0.0717361	1.83592	1	0	1	0	1	0	1	0	0.426443	1.88462	1	0	1	0
pathway_Neutrophil degranulation	Pathway	0.0991004	1.26229	0.797282	0.913481	0.960373	0.318944	0.650435	0.912067	0.365898	1.39253	0.991052	0.220287	0.18495	1.37899	0.638224	0.92286	0.584639	1.15528
pathway_Nonsense Mediated Decay NMD enhanced by the Exon Junction Complex EJC	Pathway	0.965608	0.718806	3.0441e-07	1.56053	0.88866	0.544862	0.476829	1.16859	0.724792	0.792969	1	0	0.999876	0.117788	1	0	0.269179	1.97361
pathway_Pentose phosphate pathway	Pathway	0.129169	1.91682	0.93967	0.550775	0.03496	6.53834	1	0	1	0	1	0	1	0	1	0	1	0
pathway_Peroxisomal protein import	Pathway	0.861148	0.638939	0.871685	0.734367	1	0	1	0	1	0	0.49557	1.5053	0.0828089	2.82692	0.0794553	4.20414	1	0
pathway_Phase I - Functionalization of compounds	Pathway	0.266321	1.64299	0.399952	1.25891	1	0	1	0	1	0	1	0	1	0	1	0	1	0
pathway_Platelet degranulation	Pathway	0.29075	1.36915	0.67377	0.944186	1	0	0.316186	2.67105	0.311549	2.71875	1	0	0.727025	0.807692	1	0	1	0
pathway_Post-translational protein phosphorylation	Pathway	0.577462	1.0223	0.357772	1.17499	1	0	1	0	0.0574915	5.075	1	0	1	0	0.455441	1.68166	1	0
pathway_Postmitotic nuclear pore complex NPC reformation	Pathway	0.001586	2.7881	0.987024	0.400564	1	0	1	0	0.254135	3.46023	1	0	1	0	1	0	1	0
pathway_Potential therapeutics for SARS	Pathway	0.142583	1.34695	0.109777	1.25041	1	0	1	0	1	0	0.879537	0.488204	1	0	0.434836	1.36351	1	0
pathway_Prefoldin mediated transfer of substrate to CCT/TriC	Pathway	1	0	0.973556	0.367183	0.00100822	13.0767	1	0	0.00957719	12.6875	1	0	1	0	1	0	1	0
pathway_Processing of Capped Intron-Containing Pre-mRNA	Pathway	1	0	6.40199e-05	2.06541	1	0	1	0	1	0	1	0	0.773321	0.706731	1	0	1	0
pathway_Processing of Intronless Pre-mRNAs	Pathway	0.29075	1.36915	0.840499	0.786822	1	0	1	0	0.311549	2.71875	1	0	0.120337	2.42308	1	0	1	0
pathway_Processing of SMDT1	Pathway	0.132517	1.74256	0.816268	0.801128	1	0	1	0	1	0	0.120781	3.28428	1	0	1	0	1	0
pathway_Processive synthesis on the lagging strand	Pathway	0.581847	1.09532	0.399952	1.25891	1	0	1	0	1	0	1	0	0.477237	1.61538	1	0	1	0
pathway_Purine catabolism	Pathway	0.491697	1.27788	0.261618	1.46873	1	0	1	0	1	0	1	0	1	0	1	0	1	0
pathway_Purine ribonucleoside monophosphate biosynthesis	Pathway	0.348613	1.43761	0.267704	1.37694	1	0	1	0	1	0	1	0	1	0	1	0	1	0
pathway_Purine salvage	Pathway	0.186828	1.91682	0.566425	1.10155	1	0	1	0	1	0	1	0	1	0	1	0	1	0
pathway_Purinergic signaling in leishmaniasis infection	Pathway	0.87967	0.547662	0.0372835	1.88837	1	0	1	0	1	0	1	0	1	0	1	0	1	0
pathway_Pyruvate metabolism	Pathway	0.00367291	2.55576	0.960413	0.550775	1	0	1	0	1	0	1	0	0.671303	0.942308	1	0	1	0
pathway_RAB GEFs exchange GTP for GDP on RABs	Pathway	0.011808	1.78903	0.999802	0.367183	0.10505	2.61534	0.190729	2.49298	1	0	0.819956	0.602119	0.120136	1.88462	1	0	1	0
pathway_RAB geranylgeranylation	Pathway	0.186363	1.70384	0.995711	0.244789	0.296165	2.90593	1	0	1	0	0.0849518	4.01412	0.565759	1.25641	1	0	1	0
pathway_Regulation of Complement cascade	Pathway	0.837123	0.638939	0.566425	1.10155	1	0	1	0	1	0	1	0	0.0921517	3.76923	1	0	1	0
pathway_Regulation of HSF1-mediated heat shock response	Pathway	0.947549	0.479204	0.26591	1.23924	1	0	0.352391	2.33717	1	0	0.598632	1.12897	0.162845	2.12019	1	0	1	0
pathway_Regulation of the apoptosome activity	Pathway	1	0	0.84139	0.734367	0.0196948	8.71779	1	0	1	0	1	0	0.426443	1.88462	1	0	0.0617229	15.7889
pathway_Respiratory electron transport	Pathway	0.777597	0.821493	0.992453	0.550775	0.290701	1.8681	0.17135	2.67105	0.000693927	6.79688	0.0659548	2.58051	0.925818	0.403846	0.678994	0.900888	1	0
pathway_Retrograde transport at the Trans-Golgi-Network	Pathway	0.824703	0.697024	0.938231	0.600846	0.00721977	7.13274	1	0	1	0	0.120781	3.28428	0.639324	1.02797	1	0	1	0
pathway_RNA Polymerase I Transcription Termination	Pathway	0.87967	0.547662	0.157868	1.57364	1	0	0.172938	5.34211	1	0	1	0	1	0	1	0	1	0
pathway_RNA polymerase II transcribes snRNA genes	Pathway	0.384979	1.27788	0.705435	0.917959	1	0	1	0	1	0	0.49557	1.5053	1	0	0.0794553	4.20414	1	0
pathway_RNA Polymerase II Transcription Elongation	Pathway	0.861148	0.638939	0.26953	1.28514	1	0	1	0	1	0	0.49557	1.5053	0.287554	1.88462	1	0	1	0
pathway_RNA Polymerase II Transcription Termination	Pathway	0.140672	1.41986	0.459993	1.06075	1	0	0.520076	1.38499	1	0	1	0	0.431992	1.25641	1	0	1	0
pathway_rRNA modification in the nucleus and cytosol	Pathway	0.659591	0.958408	0.5322	1.10155	1	0	0.195092	4.67434	1	0	1	0	0.523544	1.41346	1	0	1	0
pathway_RUNX1 interacts with co-factors whose precise effect on RUNX1 targets is not known	Pathway	0.779867	0.766727	0.269702	1.32186	1	0	1	0	1	0	1	0	0.219407	2.26154	1	0	1	0
pathway_Signaling by BRAF and RAF fusions	Pathway	0.97355	0.319469	0.26953	1.28514	0.374029	2.17945	1	0	1	0	0.0254032	4.51589	1	0	1	0	1	0
pathway_Signaling by MRAS-complex mutants	Pathway	0.491697	1.27788	1	0	0.0196948	8.71779	1	0	1	0	0.289592	3.01059	1	0	1	0	0.0617229	15.7889
pathway_Signaling by RAF1 mutants	Pathway	0.186363	1.70384	0.387737	1.22394	1	0	1	0	1	0	1	0	1	0	1	0	1	0
pathway_Smooth Muscle Contraction	Pathway	0.659591	0.958408	0.5322	1.10155	0.268129	3.26917	1	0	1	0	1	0	1	0	0.276661	3.15311	1	0
pathway_snRNP Assembly	Pathway	0.779867	0.766727	0.505773	1.10155	1	0	1	0	1	0	0.43455	1.80636	0.604242	1.13077	0.332985	2.52249	1	0
pathway_Sphingolipid de novo biosynthesis	Pathway	0.581847	1.09532	0.901434	0.629457	1	0	1	0	1	0	0.328975	2.58051	0.477237	1.61538	0.24675	3.60355	1	0
pathway_SRP-dependent cotranslational protein targeting to membrane	Pathway	0.186363	1.70384	0.64777	0.979156	1	0	1	0	1	0	0.401338	2.00706	1	0	1	0	1	0
pathway_Switching of origins to a post-replicative state	Pathway	0.491697	1.27788	0.261618	1.46873	1	0	1	0	1	0	1	0	1	0	1	0	1	0
pathway_Synthesis of UDP-N-acetyl-glucosamine	Pathway	0.186828	1.91682	0.973556	0.367183	1	0	1	0	1	0	0.289592	3.01059	1	0	0.21561	4.20414	1	0
pathway_Synthesis of very long-chain fatty acyl-CoAs	Pathway	0.50685	1.15009	0.997662	0.22031	1	0	1	0	1	0	0.10243	3.61271	0.00821489	4.52308	1	0	1	0
pathway_TBC/RABGAPs	Pathway	0.87967	0.547662	0.69128	0.944186	1	0	1	0	1	0	0.328975	2.58051	1	0	0.0287718	7.2071	1	0
pathway_TP53 regulates transcription of additional cell cycle genes whose exact role in the p53 pathway remain uncertain	Pathway	0.659591	0.958408	0.992134	0.275388	0.268129	3.26917	1	0	1	0	1	0	0.00315994	5.65385	1	0	1	0
pathway_Transcriptional activation of mitochondrial biogenesis	Pathway	0.186828	1.91682	0.566425	1.10155	1	0	1	0	1	0	1	0	1	0	1	0	1	0
pathway_Transcriptional Regulation by E2F6	Pathway	0.659591	0.958408	0.786729	0.826163	1	0	1	0	1	0	1	0	0.15309	2.82692	0.276661	3.15311	1	0
pathway_Transcriptional regulation of white adipocyte differentiation	Pathway	1	0	0.180429	1.40197	0.349075	2.37758	1	0	0.254135	3.46023	1	0	0.639324	1.02797	0.35949	2.29317	1	0
pathway_Translation of Replicase and Assembly of the Replication Transcription Complex	Pathway	0.911109	0.479204	0.992134	0.275388	0.000127912	13.0767	1	0	1	0	1	0	0.15309	2.82692	1	0	1	0
pathway_tRNA modification in the nucleus and cytosol	Pathway	0.829105	0.718806	0.646146	0.963857	1	0	1	0	1	0	0.220874	2.25794	0.0466055	2.82692	1	0	1	0
pathway_tRNA processing in the nucleus	Pathway	0.951504	0.383363	0.505773	1.10155	0.323134	2.61534	0.237649	3.73947	1	0	1	0	0.219407	2.26154	1	0	1	0
pathway_Ub-specific processing proteases	Pathway	0.717528	0.87128	0.410521	1.10155	1	0	0.115829	3.39952	1	0	0.118915	2.46321	0.870272	0.513986	1	0	1	0
pathway_VxPx cargo-targeting to cilium	Pathway	1	0	0.84139	0.734367	1	0	1	0	1	0	1	0	0.0112053	5.65385	0.21561	4.20414	1	0
pathway_XBP1S activates chaperone genes	Pathway	0.0911934	1.91682	0.505773	1.10155	1	0	1	0	1	0	1	0	1	0	1	0	1	0
complex_26S Proteasome	Complex	0.0168972	1.69131	0.48864	1.03675	0.735731	0.769217	1	0	1	0	1	0	0.816616	0.665158	1	0	1	0
complex_2A-DUB	Complex	1	0	0.00870869	2.2031	1	0	1	0	1	0	1	0	1	0	1	0	1	0
complex_60S APC containing complex	Complex	0.00563848	3.19469	1	0	1	0	1	0	1	0	1	0	1	0	1	0	0.0617229	15.7889
complex_AF4.com	Complex	0.725264	0.851918	0.64777	0.979156	0.296165	2.90593	1	0	1	0	1	0	0.185826	2.51282	1	0	1	0
complex_Anaphase promoting complex APC	Complex	0.581847	1.09532	0.985576	0.314729	1	0	1	0	1	0	0.00496545	7.74153	1	0	0.24675	3.60355	1	0
complex_AP-1 adaptor complex	Complex	0.186828	1.91682	1	0	1	0	1	0	1	0	0.289592	3.01059	0.0921517	3.76923	1	0	1	0
complex_Arp2/3 protein complex	Complex	0.186363	1.70384	0.856208	0.734367	0.296165	2.90593	1	0	1	0	0.401338	2.00706	1	0	1	0	1	0
complex_ASF1-histone containing complex	Complex	1	0	0.0717361	1.83592	1	0	1	0	1	0	0.289592	3.01059	1	0	1	0	1	0
complex_B-WICH	Complex	0.581847	1.09532	0.157868	1.57364	1	0	1	0	1	0	1	0	1	0	1	0	1	0
complex_BAF complex	Complex	0.642481	0.958408	0.0375861	1.65233	1	0	1	0	1	0	1	0	1	0	1	0	1	0
complex_CCR4-NOT complex	Complex	0.659591	0.958408	0.992134	0.275388	0.268129	3.26917	1	0	1	0	1	0	0.00315994	5.65385	1	0	1	0
complex_CF IIAm complex Cleavage factor IIAm complex	Complex	0.914037	0.547662	0.0451305	1.57364	1	0	1	0	1	0	0.55003	1.29025	0.727025	0.807692	1	0	1	0
complex_chaperonin-containing T-complex	Complex	0.659591	0.958408	0.0919657	1.65233	1	0	1	0	1	0	1	0	1	0	1	0	1	0
complex_Cohesin complex	Complex	0.581847	1.09532	0.399952	1.25891	1	0	1	0	1	0	1	0	0.477237	1.61538	1	0	1	0
complex_COMPASS complex	Complex	0.93434	0.425959	0.64777	0.979156	1	0	1	0	0.213249	4.22917	1	0	0.0385151	3.76923	1	0	1	0
complex_COP9 signalosome	Complex	0.0576752	2.1298	0.995711	0.244789	0.00388906	8.71779	1	0	1	0	1	0	1	0	1	0	1	0
complex_COPI	Complex	0.000203113	2.2473	0.998582	0.455814	0.678386	0.90184	1	0	1	0	0.483006	1.24576	0.479686	1.16976	1	0	1	0
complex_COPII	Complex	0.00323187	2.21947	0.998652	0.347858	1	0	1	0	1	0	0.283756	1.90143	0.233119	1.78543	1	0	1	0
complex_CtBP	Complex	0.186363	1.70384	0.856208	0.734367	0.296165	2.90593	1	0	1	0	1	0	0.565759	1.25641	1	0	1	0
complex_Cytochrome bc1 complex Ubiquinol-cytochrome c reductase complex	Complex	0.348613	1.43761	0.992134	0.275388	0.268129	3.26917	0.195092	4.67434	0.19198	4.75781	0.366184	2.25794	1	0	1	0	1	0
complex_Cytochrome c oxidase complex IV	Complex	1	0	0.992134	0.275388	1	0	0.195092	4.67434	2.91502e-05	19.0312	0.366184	2.25794	0.523544	1.41346	1	0	1	0
complex_cytoplasmic ribosomal large subunit	Complex	0.993572	0.479204	0.000300442	1.56053	0.847705	0.544862	0.135913	2.33717	0.361042	1.58594	1	0	1	0	1	0	0.0905547	3.94722
complex_cytoplasmic ribosomal small subunit	Complex	0.925401	0.657194	2.79928e-05	1.76248	1	0	0.614247	1.06842	1	0	1	0	1	0	1	0	1	0
complex_DNA-PK-Ku-eIF2-NF90-NF45 complex	Complex	0.129169	1.91682	0.5322	1.10155	1	0	1	0	1	0	1	0	1	0	1	0	1	0
complex_DNMT3B	Complex	0.837123	0.638939	0.0717361	1.83592	1	0	1	0	1	0	1	0	1	0	1	0	1	0
complex_E2F6.com-1	Complex	1	0	0.566425	1.10155	1	0	1	0	1	0	1	0	0.0921517	3.76923	0.21561	4.20414	1	0
complex_eIF3	Complex	0.0416057	2.09107	0.613225	1.00141	1	0	1	0	1	0	1	0	1	0	1	0	1	0
complex_eIF4F	Complex	0.581847	1.09532	0.69128	0.944186	1	0	1	0	1	0	1	0	0.121678	3.23077	1	0	1	0
complex_ELL.com	Complex	0.0325037	2.39602	0.786729	0.826163	1	0	1	0	1	0	1	0	1	0	1	0	1	0
complex_emerin	Complex	0.956267	0.62408	9.88995e-05	1.63952	0.225709	1.82465	1	0	0.683547	0.885174	1	0	1	0	1	0	1	0
complex_emerin C24	Complex	0.837123	0.638939	0.0717361	1.83592	1	0	1	0	1	0	1	0	1	0	1	0	1	0
complex_emerin C25	Complex	0.980469	0.294895	0.02163	1.69469	0.0860022	4.0236	1	0	1	0	1	0	1	0	1	0	1	0
complex_emerin C32	Complex	0.861148	0.638939	0.0375861	1.65233	1	0	1	0	0.273782	3.17188	1	0	1	0	1	0	1	0
complex_emerin C52	Complex	0.577462	1.0223	0.189643	1.32186	0.110219	3.48712	1	0	1	0	1	0	1	0	1	0	1	0
complex_Emerin regulatory complex	Complex	0.837123	0.638939	0.261618	1.46873	1	0	1	0	0.147718	6.34375	1	0	1	0	1	0	1	0
complex_ESCRT III complex	Complex	1	0	1	0	2.91184e-05	17.4356	1	0	1	0	1	0	0.0921517	3.76923	1	0	1	0
complex_Exocyst complex	Complex	0.911109	0.479204	0.93967	0.550775	0.268129	3.26917	1	0	1	0	1	0	0.0274415	4.24038	0.276661	3.15311	1	0
complex_Exon Junction Complex EJC	Complex	0.642481	0.958408	0.116785	1.46873	1	0	0.277975	3.11623	1	0	1	0	1	0	1	0	1	0
complex_Exosome	Complex	0.578105	1.04554	0.180429	1.40197	1	0	0.258084	3.39952	1	0	1	0	1	0	1	0	1	0
complex_F0/F1 ATP synthase complex V	Complex	0.824703	0.697024	0.938231	0.600846	0.0637191	4.75516	1	0	0.0322313	6.92045	1	0	1	0	0.35949	2.29317	0.1103	8.61212
complex_FIB-associated protein complex	Complex	0.266321	1.64299	0.901434	0.629457	1	0	1	0	1	0	1	0	0.477237	1.61538	1	0	0.0716412	13.5333
complex_Flag-FCP1	Complex	0.491697	1.27788	0.84139	0.734367	1	0	1	0	0.147718	6.34375	1	0	0.426443	1.88462	1	0	1	0
complex_GST-Smad3	Complex	0.911109	0.479204	0.0919657	1.65233	1	0	1	0	1	0	1	0	0.523544	1.41346	1	0	1	0
complex_H+transporting ATPase	Complex	1	NA	1	NA	1	NA	1	NA	1	NA	1	NA	1	NA	1	NA	1	NA
complex_H2AX complex	Complex	0.452156	1.17958	0.366911	1.18629	1	0	1	0	0.292915	2.92788	1	0	1	0	1	0	0.129034	7.28718
complex_H3.3 com	Complex	0.0690953	1.78903	0.885998	0.734367	1	0	1	0	1	0	0.575022	1.20424	1	0	0.455441	1.68166	0.147382	6.31556
complex_HCF-1N	Complex	0.29075	1.36915	0.268103	1.25891	1	0	1	0	1	0	1	0	0.727025	0.807692	1	0	1	0
complex_HDAC1-PP1	Complex	0.0434967	2.55576	0.973556	0.367183	1	0	1	0	1	0	0.289592	3.01059	1	0	1	0	1	0
complex_HES1 promoter-Notch enhancer complex	Complex	0.581847	1.09532	0.69128	0.944186	1	0	1	0	1	0	0.0532893	5.16102	1	0	1	0	1	0
complex_heterotrimeric G-protein complex	Complex	0.0434967	2.55576	0.84139	0.734367	1	0	1	0	1	0	1	0	1	0	1	0	1	0
complex_HMC Complex	Complex	0.951504	0.383363	0.0288729	1.76248	1	0	1	0	1	0	1	0	1	0	1	0	0.100785	9.47333
complex_INO80.com	Complex	0.00528518	2.87522	0.93967	0.550775	1	0	1	0	1	0	1	0	1	0	1	0	1	0
complex_Integrator	Complex	0.837123	0.638939	0.973556	0.367183	1	0	1	0	0.147718	6.34375	0.289592	3.01059	1	0	0.0210954	8.40828	1	0
complex_Kinase maturation complex 1	Complex	0.964184	0.348512	0.816268	0.801128	1.12434e-06	14.2655	1	0	1	0	1	0	1	0	1	0	1	0
complex_Large Drosha complex	Complex	0.860062	0.676523	0.00203082	1.81432	1	0	1	0	1	0	1	0	1	0	1	0	1	0
complex_MCM complex	Complex	0.581847	1.09532	0.157868	1.57364	1	0	1	0	1	0	1	0	1	0	1	0	1	0
complex_Mediator	Complex	1	0	0.69128	0.944186	0.238983	3.7362	1	0	1	0	0.328975	2.58051	0.477237	1.61538	0.24675	3.60355	1	0
complex_mitochondrial inner membrane presequence translocase complex	Complex	0.581847	1.09532	0.985576	0.314729	0.238983	3.7362	1	0	1	0	0.0532893	5.16102	0.477237	1.61538	1	0	1	0
complex_mitochondrial pyruvate dehydrogenase complex	Complex	0.266321	1.64299	0.69128	0.944186	1	0	1	0	1	0	0.328975	2.58051	1	0	1	0	1	0
complex_mitochondrial ribosomal large subunit	Complex	0.947085	0.599005	0.36261	1.10155	0.00669761	4.08646	0.0526644	3.50576	0.574767	1.18945	0.839474	0.564486	0.948918	0.353365	1	0	1	0
complex_mitochondrial ribosomal small subunit	Complex	0.885982	0.638939	0.263236	1.22394	0.149285	2.90593	0.0821208	4.15497	1	0	0.642005	1.00353	1	0	1	0	1	0
complex_mRNA cleavage factor complex CFI	Complex	0.980469	0.294895	0.02163	1.69469	1	0	1	0	0.292915	2.92788	1	0	0.700453	0.869822	1	0	1	0
complex_multi-eIF complex	Complex	0.0325037	2.39602	0.786729	0.826163	1	0	1	0	1	0	1	0	1	0	1	0	1	0
complex_multi-tRNAsynthase complex	Complex	0.024157	2.30018	0.742434	0.88124	1	0	1	0	1	0	1	0	1	0	1	0	1	0
complex_N-CoR-1	Complex	0.911109	0.479204	0.0919657	1.65233	1	0	1	0	1	0	0.366184	2.25794	1	0	1	0	1	0
complex_NuA4/Tip60 HAT complex	Complex	0.0576752	2.1298	0.995711	0.244789	1	0	0.216657	4.15497	1	0	1	0	0.185826	2.51282	1	0	1	0
complex_Nuclear cap binding complex NCBC	Complex	0.581847	1.09532	0.157868	1.57364	1	0	1	0	1	0	1	0	1	0	1	0	1	0
complex_Nuclear pore complex NPC	Complex	0.000467688	2.19065	0.947423	0.70814	1	0	1	0	0.526627	1.35938	1	0	0.925818	0.403846	1	0	0.257764	3.38333
complex_Nucleosomal protein complex	Complex	1	0	0.171678	1.46873	1	0	1	0	1	0	1	0	1	0	1	0	8.83585e-05	31.5778
complex_NuRD complex	Complex	0.0952923	1.76937	0.366911	1.18629	1	0	1	0	1	0	1	0	1	0	1	0	1	0
complex_oligosaccharyl transferase complex	Complex	0.266321	1.64299	0.985576	0.314729	1	0	1	0	1	0	0.0532893	5.16102	0.477237	1.61538	1	0	1	0
complex_p27-cyclinE-Cdk2 - Ubiquitin E3 ligase SKP1A	Complex	0.491697	1.27788	1	0	1	0	0.0099113	12.4649	0.147718	6.34375	1	0	0.426443	1.88462	1	0	1	0
complex_P2X7 receptor signalling complex	Complex	0.837123	0.638939	0.261618	1.46873	1	0	1	0	1	0	1	0	1	0	0.21561	4.20414	1	0
complex_PAM complex	Complex	0.491697	1.27788	0.84139	0.734367	0.0196948	8.71779	1	0	1	0	1	0	1	0	1	0	1	0
complex_PFD-like	Complex	0.348613	1.43761	0.786729	0.826163	1	0	1	0	0.19198	4.75781	1	0	0.523544	1.41346	1	0	1	0
complex_Polycomb-group repressive complex 1 PRC1	Complex	0.186828	1.91682	0.566425	1.10155	1	0	1	0	1	0	1	0	1	0	1	0	1	0
complex_Polycystin-1 multiprotein complex ACTN1	Complex	1	0	0.0190561	1.92771	1	0	1	0	1	0	1	0	0.523544	1.41346	1	0	1	0
complex_prefoldin complex	Complex	1	0	0.973556	0.367183	0.00100822	13.0767	1	0	0.00957719	12.6875	1	0	1	0	1	0	1	0
complex_protein phosphatase type 2A complex Rts1p	Complex	0.00528518	2.87522	0.992134	0.275388	1	0	1	0	1	0	1	0	0.523544	1.41346	1	0	1	0
complex_RAF1-PPP2-PIN1 complex	Complex	0.0434967	2.55576	0.973556	0.367183	1	0	1	0	1	0	1	0	1	0	1	0	0.0617229	15.7889
complex_Rap1 complex	Complex	0.87967	0.547662	0.157868	1.57364	1	0	1	0	1	0	1	0	1	0	0.24675	3.60355	1	0
complex_RC complex during S-phase of cell cycle	Complex	0.132517	1.74256	0.37683	1.20169	1	0	1	0	1	0	1	0	1	0	1	0	1	0
complex_Respiratory chain complex I early intermediate NDUFAF1 assembly	Complex	0.491697	1.27788	0.566425	1.10155	1	0	1	0	1	0	1	0	0.426443	1.88462	1	0	1	0
complex_retromer complex	Complex	0.266321	1.64299	0.69128	0.944186	1	0	1	0	1	0	1	0	0.477237	1.61538	1	0	1	0
complex_RICH1/AMOT polarity complex	Complex	0.491697	1.27788	0.261618	1.46873	1	0	1	0	1	0	1	0	1	0	1	0	1	0
complex_RNA polymerase I core complex	Complex	0.348613	1.43761	0.5322	1.10155	1	0	0.195092	4.67434	1	0	1	0	1	0	1	0	1	0
complex_RNA polymerase II complex	Complex	1	0	0.00444681	1.86416	1	0	1	0	1	0	1	0	0.321497	1.73964	1	0	1	0
complex_RNA polymerase II core complex	Complex	1	0	0.64777	0.979156	0.296165	2.90593	1	0	0.0218305	8.45833	0.0849518	4.01412	1	0	1	0	1	0
complex_Rpd3L complex	Complex	0.0434967	2.55576	0.84139	0.734367	1	0	1	0	1	0	1	0	1	0	1	0	1	0
complex_RSC	Complex	0.860062	0.676523	0.0872818	1.42554	1	0	1	0	1	0	1	0	0.451371	1.33032	1	0	0.165353	5.57255
complex_SCF-CDC4 complex	Complex	0.491697	1.27788	0.973556	0.367183	1	0	1	0	0.147718	6.34375	1	0	0.426443	1.88462	0.21561	4.20414	1	0
complex_Septin complex	Complex	1	0	0.0717361	1.83592	0.208683	4.3589	1	0	1	0	1	0	1	0	1	0	1	0
complex_Sin3-CI	Complex	0.180547	1.59735	0.484131	1.10155	1	0	1	0	1	0	1	0	1	0	0.384948	2.10207	1	0
complex_SMN-PolII-RHA complex	Complex	0.911109	0.479204	0.267704	1.37694	1	0	1	0	1	0	0.366184	2.25794	1	0	0.276661	3.15311	1	0
complex_Spliceosome-A	Complex	0.959214	0.451016	0.00203082	1.81432	1	0	0.369774	2.19969	1	0	1	0	1	0	1	0	1	0
complex_Spliceosome-B	Complex	0.959214	0.451016	0.721258	0.907159	0.485231	1.53843	0.000882015	8.79876	1	0	1	0	0.18556	1.99548	1	0	1	0
complex_Spliceosome-Bact	Complex	0.911109	0.479204	0.93967	0.550775	0.268129	3.26917	0.0178643	9.34868	1	0	1	0	0.15309	2.82692	1	0	1	0
complex_Spliceosome-C	Complex	0.951504	0.383363	0.269702	1.32186	1	0	1	0	1	0	1	0	0.219407	2.26154	0.332985	2.52249	1	0
complex_Spliceosome-Prp19	Complex	0.93434	0.425959	0.171678	1.46873	1	0	0.216657	4.15497	0.213249	4.22917	1	0	1	0	1	0	1	0
complex_Spliceosome-Sm	Complex	0.837123	0.638939	0.0717361	1.83592	1	0	1	0	1	0	1	0	1	0	1	0	1	0
complex_Spliceosome-U2	Complex	0.642481	0.958408	0.26953	1.28514	1	0	0.277975	3.11623	0.273782	3.17188	1	0	1	0	1	0	1	0
complex_Spliceosome-U5	Complex	0.129169	1.91682	0.786729	0.826163	1	0	1	0	1	0	1	0	1	0	0.276661	3.15311	1	0
complex_SRCAP	Complex	0.0154921	2.73831	0.985576	0.314729	1	0	1	0	1	0	0.328975	2.58051	1	0	1	0	1	0
complex_Sro1p/Sec4p/Sec9p complex	Complex	0.837123	0.638939	0.84139	0.734367	1	0	1	0	0.147718	6.34375	1	0	0.0921517	3.76923	1	0	1	0
complex_Survival of motor neuron SMN complex	Complex	0.577462	1.0223	0.189643	1.32186	1	0	1	0	1	0	0.575022	1.20424	1	0	0.455441	1.68166	1	0
complex_telomerase	Complex	0.93434	0.425959	0.00961223	1.95831	1	0	1	0	1	0	1	0	1	0	1	0	1	0
complex_TNF-alpha/NF-kappa B signaling complex 6	Complex	0.824703	0.697024	0.0639856	1.60226	0.349075	2.37758	1	0	1	0	1	0	1	0	1	0	1	0
complex_TNF-alpha/NF-kappa B signaling complex CHUK	Complex	0.87967	0.547662	0.399952	1.25891	1	0	1	0	0.170142	5.4375	1	0	0.477237	1.61538	1	0	1	0
complex_TNF-alpha/Nf-kappa B signaling complex RPL6	Complex	0.316835	1.39405	0.37683	1.20169	0.349075	2.37758	1	0	1	0	1	0	1	0	1	0	1	0
complex_Toposome	Complex	0.0434967	2.55576	0.84139	0.734367	1	0	1	0	1	0	1	0	1	0	1	0	1	0
complex_Transcription-export TREX complex	Complex	0.000145676	3.40767	1	0	1	0	1	0	1	0	1	0	0.565759	1.25641	1	0	1	0
complex_Tubulins	Complex	0.578105	1.04554	0.37683	1.20169	1	0	1	0	1	0	1	0	0.639324	1.02797	1	0	0.1103	8.61212
complex_Ubiquilin-proteasome complex	Complex	1	0	0.566425	1.10155	1	0	1	0	0.00957719	12.6875	1	0	0.426443	1.88462	1	0	1	0
complex_UTP B complex	Complex	0.00563848	3.19469	0.973556	0.367183	1	0	1	0	1	0	1	0	1	0	1	0	1	0
complex_Yph1-L	Complex	0.578095	1.00885	0.0118047	1.62334	1	0	1	0	1	0	1	0	1	0	1	0	1	0
